# Spatiotemporal transcriptional dynamics of the cycling mouse oviduct

**DOI:** 10.1101/2021.01.15.426867

**Authors:** Elle C. Roberson, Anna M. Battenhouse, Riddhiman K. Garge, Ngan Kim Tran, Edward M. Marcotte, John B. Wallingford

## Abstract

Female fertility in mammals requires iterative remodeling of the entire adult female reproductive tract across the menstrual/estrous cycle. However, while transcriptome dynamics across the estrous cycle have been reported in human and bovine models, no global analysis of gene expression across the estrous cycle has yet been reported for the mouse. Here, we examined the cellular composition and global transcriptional dynamics of the mouse oviduct along the anteroposterior axis and across the estrous cycle. We observed robust patterns of differential gene expression along the anteroposterior axis, but we found surprisingly few changes in gene expression across the estrous cycle. Notable gene expression differences along the anteroposterior axis included a surprising enrichment for genes related to embryonic development, such as Hox and Wnt genes. The relatively stable transcriptional dynamics across the estrous cycle differ markedly from other mammals, leading us to speculate that this is an evolutionarily derived state that may reflect the extremely rapid five-day mouse estrous cycle. This dataset fills a critical gap by providing an important genomic resource for a highly tractable genetic model of mammalian female reproduction.
