## Supplementary material for "Spatiotemporal transcriptional dynamics of the cycling mouse oviduct": Supp. Tables

### Sheet: S-1 qPCR primers
Gene	Sequence
Rpl23a	F: 5’ - AGGCAGCCAAAATATCCTCG - 3’
	R: 5’ - TTCTTCATGGCTGACTCCGT - 3’
Rps9	F: 5’ - GCTAGACGAGAAGGATCCCC – 3’
	R: 5’ - ATCCAGCTTCATCTTGCCCT – 3
Rpl13	F: 5’ - TACTGAAGCCCCACTTCCAC - 3’
	R: 5’ - CGGACCTTGGTGTGGTATCT - 3’
Rps20	F: 5’ - GAACAAGTCGGTCAGGAAGC - 3’
	R: 5’ - CTCTGATCAAGTCCGCACAA - 3’
Mmp7	F: 5’ - CCTAGGCGGAGATGCTCACT -3’
	R: 5’ - GAGAGTGGCCAAATTCATGG - 3’
Spock1	F: 5’- CTGAAGCCCAAAGCAGAGAA - 3’
	R: 5’ - CTCATGAAGAGCCCCGAAC - 3’
Gsta3	F: 5’ - GATTTAGACTCCAAGCGGCA - 3’
	R: 5’ - TTCCCCTGCCATCAAAGTAA - 3’
Foxj1	F: 5’- TGTGGATCTTACAGTCCATGGC -3’
	R: 5’- TCTCATCAAAGTCCAGGCTGTC -3’
Tmem231	F: 5’- AACAGAAGCAGCCACTGAGC -3’
	R: 5’- AACAATGTGGGTGAGGTCGT -3’
Ift140	F: 5’- ATTCCTGGCAGTCGCATCTA -3’
	R: 5’- GAAGTGGCCTGGAAAGACCT -3’
Ift57	F: 5’- GCGGAATGGAGCCTAGAAGT -3’
	R: 5’- CTTTTGTGCTGGTGCATTTG -3’
Dnah9	F: 5’- TGTGAACGCATGAACATCCT -3’
	R: 5’- TTCCATCTCACTGGTCATGGT -3’
Msx2	F: 5’- AGCTGAAAATGGCTGCCAAG -3’
	R: 5’- TAGGATGCGCCGTATATGGATG -3’
Wnt7a	F: 5’- GCCTGGACGAGTGTCAGTTT -3’
	R: 5’- AATCGCATAGGTGAAGGCAG -3’
Wnt5a	F: 5’- CACGTTTTTCTCCTTCGCC -3’
	R: 5’- AGTTGGCTGCAGAGAGGCT -3’
Slc39a8	F: 5’- GGCCAGCTGCACTTCAAC -3’
	R: 5’- GCAGATGGCAGAGAAGTTCG -3’
Atp1b1	F: 5’- GAAGCCCTGCATCATTATCAA -3’
	R: 5’- GAACAGGCAGGACATTTGGA -3’
Prickle1	F: 5’- GTGGCTGCTTCGAGTCTCTC -3’
	R: 5’- TCGTAGGTCATCTGTGCGTG -3’
Vangl2	F: 5’- TACTACGAGGAAGCCGAGCA -3’
	R: 5’- CTTCCTGCAGCCGCTTAAT -3’
Pax8	F: 5’ – ACAGGGCAGCTATGCCTCTT - 3’
	R: 5’ – GCTGTAGGCATTGCCAGAAT - 3’
Hprt	F: 5’ – CATAACCTGGTTCATCATCGC - 3’
	R: 5’ – TCCTCCTCAGACCGCTTTT - 3’
Dolk	F: 5’ – CAGTGTGGGACCGATACTCCT - 3’
	R: 5’ – CCAAGCAAAGGCATGACCA - 3’
Sra1	F: 5’ – ACGACCCGCCACAATTCTC - 3’
	R: 5’ – CTGGAAGCCTTACTTGAAGGAG - 3’

### Sheet: S-2 Sample datasets
ID	Sample	Location	Stage	Phase	Location_Phase	# Raw reads	# Deduped	# Aligned	% Align	GEO Fastq file	GEO kallisto counts file
S1	Proes_Ant_B1	Anterior	Proestrus	Early	Anterior_Early	2669590	1392774	1038851	0.745886	Proes_Ant_B1_R1.fastq.gz	Proes_Ant_B1_kallisto_counts.tsv
S2	Proes_Ant_B2	Anterior	Proestrus	Early	Anterior_Early	2903086	1583735	1184664	0.748019	Proes_Ant_B2_R1.fastq.gz	Proes_Ant_B2_kallisto_counts.tsv
S3	Proes_Post_B1	Posterior	Proestrus	Early	Posterior_Early	3820771	1809899	1358747	0.750731	Proes_Post_B1_R1.fastq.gz	Proes_Post_B1_kallisto_counts.tsv
S4	Proes_Post_B2	Posterior	Proestrus	Early	Posterior_Early	2542319	1258262	936809	0.744526	Proes_Post_B2_R1.fastq.gz	Proes_Post_B2_kallisto_counts.tsv
S5	Es_Ant_B1	Anterior	Estrus	Early	Anterior_Early	3859515	2015223	1524157	0.756322	Es_Ant_B1_R1.fastq.gz	Es_Ant_B1_kallisto_counts.tsv
S6	Es_Ant_B2	Anterior	Estrus	Early	Anterior_Early	4976661	2393539	1803496	0.753485	Es_Ant_B2_R1.fastq.gz	Es_Ant_B2_kallisto_counts.tsv
S7	Es_Post_B1	Posterior	Estrus	Early	Posterior_Early	3051253	1508916	1166422	0.77302	Es_Post_B1_R1.fastq.gz	Es_Post_B1_kallisto_counts.tsv
S8	Es_Post_B2	Posterior	Estrus	Early	Posterior_Early	1486318	792559	589353	0.743608	Es_Post_B2_R1.fastq.gz	Es_Post_B2_kallisto_counts.tsv
S9	Metes_Ant_B1	Anterior	Metestrus	Late	Anterior_Late	1509395	896284	696932	0.777579	Metes_Ant_B1_R1.fastq.gz	Metes_Ant_B1_kallisto_counts.tsv
S10	Metes_Ant_B2	Anterior	Metestrus	Late	Anterior_Late	1742088	1000503	771609	0.771221	Metes_Ant_B2_R1.fastq.gz	Metes_Ant_B2_kallisto_counts.tsv
S11	Metes_Post_B1	Posterior	Metestrus	Late	Posterior_Late	3034943	1266394	989728	0.781532	Metes_Post_B1_R1.fastq.gz	Metes_Post_B1_kallisto_counts.tsv
S12	Metes_Post_B2	Posterior	Metestrus	Late	Posterior_Late	4033746	1918652	1484995	0.773978	Metes_Post_B2_R1.fastq.gz	Metes_Post_B2_kallisto_counts.tsv
S13	Dies_Ant_B1	Anterior	Diestrus	Late	Anterior_Late	4403124	2067053	1605618	0.776767	Dies_Ant_B1_R1.fastq.gz	Dies_Ant_B1_kallisto_counts.tsv
S14	Dies_Ant_B2	Anterior	Diestrus	Late	Anterior_Late	4161010	1439043	1088609	0.756481	Dies_Ant_B2_R1.fastq.gz	Dies_Ant_B2_kallisto_counts.tsv
S15	Dies_Post_B1	Posterior	Diestrus	Late	Posterior_Late	2131914	946725	726724	0.767619	Dies_Post_B1_R1.fastq.gz	Dies_Post_B1_kallisto_counts.tsv
S16	Dies_Post_B2	Posterior	Diestrus	Late	Posterior_Late	1522405	721007	572923	0.794615	Dies_Post_B2_R1.fastq.gz	Dies_Post_B2_kallisto_counts.tsv
